# *Cis* and *Trans* Regulatory Mechanisms of ecDNA Segregation

**DOI:** 10.1101/2024.12.31.630921

**Authors:** Yipeng Xie, Jun Yi Stanley Lim, Wenyue Liu, Collin Gilbreath, Xiaohui Sun, Kailiang Qiao, Yoon Jung Kim, Sihan Wu

## Abstract

Extrachromosomal DNAs (ecDNAs) attach to chromosomes during mitosis for random segregation and promote cancer heterogeneity. However, the mechanism governing ecDNA-chromosome mitotic interactions remains poorly understood. This study shows that ecDNAs tether to histone H3 lysine 27 acetylation (H3K27ac)-marked chromatin during mitosis. Depleting H3K27ac disrupts this interaction. Diverse bromodomain proteins, as H3K27ac readers, stabilise ecDNA-chromosome binding in a context-dependent and complementary manner. Although disrupting the Mediator complex in asynchronous cells detaches ecDNAs from mitotic chromosomes, Mediator and active Pol II are absent from ecDNAs during mitosis, suggesting that ecDNAs are transcriptionally silent during mitosis. Instead, inactive Pol II mediates ecDNA attachment. Furthermore, CRISPR interference targeting transcriptional regulatory elements on ecDNA impairs ecDNA segregation. Mis-segregated ecDNAs were expelled into the cytosol, leading to diminished oncogene expression and a reversal of therapy resistance. Our research provides universal *cis* and *trans* regulatory mechanisms of ecDNA segregation, offering deeper insight into ecDNA-driven oncogenesis.
