## Supplemental Table 1 for "*Cis* and *Trans* Regulatory Mechanisms of ecDNA Segregation"

### Sheet: qPCR primers
Name	Forward	Reverse
TBP	GAGCTGTGATGTGAAGTTTCC	TCTGGGTTTGATCATTCTGTAG
BRD2	AACTACAGGAACAGCTTCGGGC	CTTTGTGGCCTTTTTGGGGAG
BRD3	CCAGAGCGCAGGTACACAG	GGGAGTGGTTGTGTCTGCTT
BRD4	ATGTCACCTCCTGTTTGCGG	ACTTCGGAGCCATCTCTGTTTC
Cyclin C	CCTTGCATGGAGGATAGTGAATG	AAGGAGGATACAGTAGGCAAAGA
CDK8	CCAAGAGGAAAGATGGGAAGGAT	CCCCGAGGTAACTGAACTGG
MED13	AGCATATCACCCTTGCTCAACA	TTCGGACACCAGCAACAAGA
MYC	GGTGCAGCCGTATTTCTACT	AGCAGCTCGAATTTCTTCCA
MYC Copy Number	AGGGCCGATTTCGATTCCTC	TAACGTTGAGGGGCATCGTC
DHFR Copy Number	GGATGAACGCTCAGATTTTCA	CACGCCTGAAATTATCCTAGA
HBB Copy Number	CAGGTACGGCTGTCATCACTTAGA	CATGGTGTCTGTTTGAGGTTGCTA

### Sheet: RNAi
Name	Company	Catalog
BRD2	Horizon Discovery	Smart Pool
BRD3	Horizon Discovery	Smart Pool
BRD4	Horizon Discovery	Smart Pool
CDK8	Thermo Fisher Scientific	S2831
Cyclin C	Thermo Fisher Scientific	S391
MED13	Thermo Fisher Scientific	s19366
EP300	Thermo Fisher Scientific	S4659
CREBBP	Thermo Fisher Scientific	S3495
DPY30	Thermo Fisher Scientific	S39271
RBBP5	Thermo Fisher Scientific	S11841

### Sheet: Antibodies
Name	Company	Catalog	Dilution
GAPDH	Proteintech	60004-1-Ig	1:10,000
IgG	EpiCypher	13-0042	0.5 μg/0.5 M cells for CUT & RUN
H3K4me3	EpiCypher	13-0041	0.5 μg/0.5 M cells for CUT & RUN
H3K4me3	Cell Signaling Technology	9751S	1:1,000 (immunoblotting), 1:100 (Immunofluorescence)
H3K27ac	EpiCypher	13-0059	0.5 μg/0.5 M cells for CUT & RUN
H3K27ac	Cell Signaling Technology	8173S	1:1,000 (immunoblotting), 1:100 (Immunofluorescence)
SMARCA4	Cell Signaling Technology	49360S	1:1,000
Rpb1	Cell Signaling Technology	2629S	1:1,000
phospho-RPB1 Ser2/5	Cell Signaling Technology	13546S	1:1,000
BRD4	Bethyl Laboratories	A301-985A	1:1,000
BRD3	Bethyl Laboratories	A700-069	1:1,000
BRD2	Bethyl Laboratories	A302-583A	1:1,000
Anti-c-Myc antibody [Y69] (ab32072)	Abcam	ab32072	1:2,000
HA tag	Cell Signaling Technology	3724S	1:2,000
Anti-phospho-Ser/Thr-Pro MPM-2 Antibody	Sigma-Aldrich	05-368	1:1,000
